# Transcriptomic sexual conflict at two evolutionary timescales revealed by experimental evolution in *Caenorhabditis elegans*

**DOI:** 10.1101/2023.08.09.552689

**Authors:** Katja R. Kasimatis, John H. Willis, Christine A. Sedore, Patrick C. Phillips

**Affiliations:** Institute of Ecology and Evolution, University of Oregon, Eugene, Oregon, United States of America; Department of Biology, University of Virginia, Charlottesville, Virginia, United States of America

## Abstract

Sex-specific regulation of gene expression is the most plausible way for generating sexually differentiated phenotypes from an essentially shared genome. However, since genetic material is shared, sex-specific selection in one sex can have an indirect response in the other sex. From a gene expression perspective, this tethered response can move one sex away from their wildtype expression state and impact potentially many gene regulatory networks. Here, using experimental evolution in the model nematode *Caenorhabditis elegans,* we explore the coupling of direct sexual selection on males with the transcriptomic response in males and females over microevolutionary timescales to uncover the extent to which post-insemination reproductive traits share a genetic basis between the sexes. We find that differential gene expression evolved in a sex-specific manner in males, while in females indirect selection causes an evolved response. Almost all differentially expressed genes were downregulated in both evolved males and females. Moreover, 97% of significantly differentially expressed genes in males and 69% of significantly differentially expressed genes in females have wildtype female-biased expression profile. Changes in gene expression profiles were likely driven through *trans*-acting pathways that are shared between the sexes. We found no evidence that the core dosage compensation machinery was impacted by experimental evolution. Together these data suggest a de-feminization of the male transcriptome and masculinization of the female transcriptome driven by direct selection on male sperm competitive ability. Our results indicate that on short evolutionary timescales sexual selection can generate putative sexual conflict in expression space.
