## Supplementary material for "Transcriptomic sexual conflict at two evolutionary timescales revealed by experimental evolution in *Caenorhabditis elegans*": File S2

### Sheet: FileS2_cisSNPS
GeneID	CHR	POS	SNP	genomic_intercept	genomic_estimate	genomic_std_error	genomic_z_value	genomic_pvalue
WBGene00000151	II	8046836	II_8046836_C_T	-29.6727	0.0126468	4453.11	2.84e-06	0.999998
WBGene00000151	II	8046942	II_8046942_T_C	29.7206	-0.0205627	4790.65	-4.29226e-06	0.999997
WBGene00000151	II	8047181	II_8047181_C_T	4.09444	-0.0248495	0.0260519	-0.953847	0.340161
WBGene00000161	X	9337309	X_9337309_T_C	-28.7387	0.0240485	3282.57	7.32613e-06	0.999994
WBGene00000161	X	9337689	X_9337689_A_G	-28.6848	0.0216441	3618.45	5.98161e-06	0.999995
