## Supplementary material for "Transcriptomic sexual conflict at two evolutionary timescales revealed by experimental evolution in *Caenorhabditis elegans*": File S3

### Sheet: KEGG
KEGG Pathway	Name	Class
map00534	glycosaminoglycan biosynthesis - heparan sulfate/heparin	metabolism
map04914	progesterone-mediated oocyte maturation	endocrine system
map00532	glycosaminoglycan biosynthesis - chondroitin sulfate/dermatan sulfate	metabolism
map03420	nucleotide excision repair	replication and repair
map03410	base excision repair	replication and repair
map03430	mismatch repair	replication and repair
map00240	pyrimidine metabolism	metabolism
map03030	DNA replication	replication and repair

### Sheet: GO
GO ID	Term	Ontology	Synonym
GO:0005488	binding	molecular function	ligand
GO:0005515	protein binding	molecular function	protein amino acid binding
GO:003676	nucleic acid binding	molecular function	base pairing
GO:0097159	organic cyclic compound binding	molecular function	NA
GO:0042393	histone binding	molecular function	histone-specific chaperone activity
GO:0003723	RNA binding	molecular function	poly(A) RNA binding
GO:0003674	molecular_function	molecular function	molecular function
GO:0140640	catalytic activity, acting on a nucleic acid	molecular function	NA
GO:0003677	DNA binding	molecular function	microtubule/chromatin interaction
GO:0019899	enzyme binding	molecular function	NA
GO:0003688	DNA replication origin binding	molecular function	ARS binding
GO:0140097	catalytic activity, acting on a nucleic acid	molecular function	NA
GO:0003714	transcription corepressor activity	molecular function	RNA polymerase II transcription corepressor activity
GO:0003697	single-stranded DNA binding	molecular function	ssDNA binding
GO:0035064	methylated histone binding	molecular function	NA
GO:0140034	methylation-dependent protein binding	molecular function	NA
GO:0003729	mRNA binding	molecular function	base pairing with mRNA
GO:0140030	modification-dependent protein binding	molecular function	modified protein binding
GO:0003712	transcription coregulator activity	molecular function	transcription cofactor activity
GO:0016423	tRNA (guanine) methyltransferase activity	molecular function	tRNA (guanosine) methyltransferase activity
